# The outer membrane lipoprotein NlpI nucleates hydrolases within peptidoglycan multi-enzyme complexes in *Escherichia coli*

**DOI:** 10.1101/609503

**Authors:** Manuel Banzhaf, Hamish C. L. Yau, Jolanda Verheul, Adam Lodge, George Kritikos, André Mateus, Ann Kristin Hov, Frank Stein, Morgane Wartel, Manuel Pazos, Alexandra S. Solovyova, Mikhail M Savitski, Tanneke den Blaauwen, Athanasios Typas, Waldemar Vollmer

## Abstract

The peptidoglycan (PG) sacculus provides bacteria with the mechanical strength to maintain cell shape and resist osmotic stress. Enlargement of the mesh-like sacculus requires the combined activity of PG synthases and hydrolases. In *Escherichia coli*, the activity of the two bifunctional PG synthases is driven by lipoproteins anchored in the outer membrane. However, the regulation of PG hydrolases is less well understood, with only regulators for PG amidases having been described. Here, we identify the lipoprotein NlpI as a general adaptor protein for PG hydrolases. NlpI binds to different classes of hydrolases and can specifically form multimeric complexes with various PG endopeptidases. In addition, NlpI seems to contribute both to PG elongation and cell division biosynthetic complexes based on its localization and genetic interactions. In line with such a role, we reconstitute PG multi-enzyme complexes containing NlpI, the PG synthesis regulator LpoA, its cognate bifunctional synthase, PBP1A, and different endopeptidases. Our results indicate that PG regulators and adaptors are part of PG biosynthetic multi-enzyme complexes, regulating and potentially coordinating the spatiotemporal action of PG synthases and hydrolases.

**Significance:** The activity of PG hydrolases may cause lysis of the bacterial cell if left unregulated. Hence, the cell must have ways of regulating and coordinating their activities. Our current understanding of how this occurs is incomplete. In this work, we present the outer membrane (OM) anchored lipoprotein, NlpI, as a scaffold of peptidoglycan hydrolases. We propose that NlpI facilitates the formation of multi-enzyme complexes and that, along with other regulators, it coordinates a safe enlargement and separation of the PG layer in *E. coli*.
