## Supplemental Table 4 for "The outer membrane lipoprotein NlpI nucleates hydrolases within peptidoglycan multi-enzyme complexes in *Escherichia coli*"

### Sheet: Hit_list_V2
Gene.names	Protein.IDs	Protein.names	STEPdb_loc_code	IP_400mM_NaCl - Ctrl_400mM_NaCl	IP_50mM_NaCl - Ctrl_50mM_NaCl
aas	P31119	Bifunctional protein Aas;2-acylglycerophosphoethanolamine acyltransferase;Acyl-[acyl-carrier-protein] synthetase	IM_integral	5.60076	4.94641
aat	P0A8P1	Leucyl/phenylalanyl-tRNA--protein transferase	Cytoplasm	5.19701	5.15412
accA	P0ABD5	Acetyl-coenzyme A carboxylase carboxyl transferase subunit alpha	IM_cyto	5.55458	NA
accC	P24182	Biotin carboxylase	IM_cyto	4.44597	4.80453
accD	P0A9Q5	Acetyl-coenzyme A carboxylase carboxyl transferase subunit beta	IM_cyto	NA	NA
ackA	P0A6A3	Acetate kinase	IM_cyto	4.54802	NA
acpP	P0A6A8	Acyl carrier protein	IM_cyto	NA	NA
add	P22333	Adenosine deaminase	IM_cyto	5.84743	NA
adhE	P0A9Q7	Aldehyde-alcohol dehydrogenase;Alcohol dehydrogenase;Acetaldehyde dehydrogenase [acetylating];Pyruvate-formate-lyase deactivase	IM_cyto	NA	NA
agaR	P0ACK2	Putative aga operon transcriptional repressor	Cytoplasm	5.87124	4.61744
alaC	P77434	Glutamate-pyruvate aminotransferase AlaC	Cytoplasm	6.9331	4.72079
allR	P0ACN4	HTH-type transcriptional repressor AllR	Cytoplasm	4.39268	4.90656
amiA	P36548	N-acetylmuramoyl-L-alanine amidase AmiA	Periplasm	4.50961	NA
amiC	P63883	N-acetylmuramoyl-L-alanine amidase AmiC	Periplasm	NA	5.82456
arcA	P0A9Q1	Aerobic respiration control protein ArcA	Cytoplasm	NA	NA
aroC	P12008	Chorismate synthase	Cytoplasm	4.03036	6.04544
aroK	P0A6D7	Shikimate kinase 1	Cytoplasm	5.99034	NA
artP	P0AAF6	Arginine transport ATP-binding protein ArtP	IM_cyto	4.73965	4.00084
asnB	P22106	Asparagine synthetase B [glutamine-hydrolyzing]	IM_cyto	NA	NA
atpA	P0ABB0	ATP synthase subunit alpha	IM_cyto	NA	NA
atpD	P0ABB4	ATP synthase subunit beta	IM_cyto	4.11441	NA
barA	P0AEC5	Signal transduction histidine-protein kinase BarA	IM_integral	4.94546	4.23745
bcp	P0AE52	Putative peroxiredoxin bcp	Cytoplasm	4.55994	NA
bcsE	P37657	Protein BcsE homolog	Cytoplasm	NA	4.68412
cadA	P0A9H3	Lysine decarboxylase, inducible	Cytoplasm	NA	NA
cadC	P23890	Transcriptional activator CadC	IM_integral	5.0429	4.73855
cbpA	P36659	Curved DNA-binding protein	Cytoplasm	5.16528	NA
ccmC	P0ABM1	Heme exporter protein C	IM_integral	NA	5.113
cfa	P0A9H7	Cyclopropane-fatty-acyl-phospholipid synthase	IM_cyto	4.35449	NA
clpA	P0ABH9	ATP-dependent Clp protease ATP-binding subunit ClpA	Cytoplasm	NA	4.63582
clpX	P0A6H1	ATP-dependent Clp protease ATP-binding subunit ClpX	Cytoplasm	5.45758	NA
clsA	P0A6H8	Cardiolipin synthase A	IM_integral	6.57805	5.67099
copA	Q59385	Copper-exporting P-type ATPase A	IM_integral	4.12475	NA
corA	P0ABI4	Magnesium transport protein CorA	IM_integral	NA	NA
corC	P0AE78	Magnesium and cobalt efflux protein CorC	Cytoplasm	6.66668	4.52897
cpxA	P0AE82	Sensor protein CpxA	IM_integral	4.89572	5.10593
cra	P0ACP1	Catabolite repressor/activator	Cytoplasm	6.41863	4.38314
crl	P24251	Sigma factor-binding protein Crl	Cytoplasm	5.61455	NA
crp	P0ACJ8	cAMP-activated global transcriptional regulator CRP	Cytoplasm	NA	NA
cspE	P0A972	Cold shock-like protein CspE	Cytoplasm	NA	NA
csrD	P13518	RNase E specificity factor CsrD	IM_integral	4.28124	5.29923
cycA	P0AAE0	D-serine/D-alanine/glycine transporter	IM_integral	4.11665	NA
cysB	P0A9F3	HTH-type transcriptional regulator CysB	Cytoplasm	NA	4.48899
cysZ	P0A6J3	Protein CysZ	IM_integral	5.73879	NA
dacB	P24228	D-alanyl-D-alanine carboxypeptidase DacB	IM_peri	NA	5.78557
dadA	P0A6J5	D-amino acid dehydrogenase	IM_cyto	4.00668	NA
dapA	P0A6L2	4-hydroxy-tetrahydrodipicolinate synthase	Cytoplasm	4.37486	NA
dapF	P0A6K1	Diaminopimelate epimerase	Cytoplasm	4.63125	5.37097
dbpA	P21693	ATP-dependent RNA helicase DbpA	IM_cyto	NA	5.01332
dcm	P0AED9	DNA-cytosine methyltransferase	Cytoplasm	NA	4.14832
dcuA	P0ABN5	Anaerobic C4-dicarboxylate transporter DcuA	IM_integral	4.07672	NA
deaD	P0A9P6	ATP-dependent RNA helicase DeaD	IM_cyto	NA	4.02433
def	P0A6K3	Peptide deformylase	IM_cyto	4.29998	NA
degP	P0C0V0	Periplasmic serine endoprotease DegP	Periplasm	NA	4.20342
degQ	P39099	Periplasmic pH-dependent serine endoprotease DegQ	Periplasm	NA	NA
deoC	P0A6L0	Deoxyribose-phosphate aldolase	IM_cyto	NA	NA
der	P0A6P5	GTPase Der	IM_cyto	NA	NA
dhaK	P76015	PTS-dependent dihydroxyacetone kinase, dihydroxyacetone-binding subunit DhaK	Cytoplasm	4.24021	NA
dmsA	P18775	Dimethyl sulfoxide reductase DmsA	IM_peri	NA	NA
dmsB	P18776	Anaerobic dimethyl sulfoxide reductase chain B	IM_peri	5.5367	NA
dnaA	P03004	Chromosomal replication initiator protein DnaA	Cytoplasm	4.17763	NA
dnaE	P10443	DNA polymerase III subunit alpha	Cytoplasm	6.70912	4.13792
dnaJ	P08622	Chaperone protein DnaJ	IM_cyto	4.63005	4.4741
dnaN	P0A988	DNA polymerase III subunit beta	Cytoplasm	5.80594	5.58017
dtpA	P77304	Dipeptide and tripeptide permease A	IM_integral	5.44613	4.04251
dusA	P32695	tRNA-dihydrouridine synthase A	IM_cyto	4.63938	NA
dxs	P77488	1-deoxy-D-xylulose-5-phosphate synthase	IM_cyto	6.62925	5.93095
emtA	P0C960	Endo-type membrane-bound lytic murein transglycosylase A	OM_lipoprotein	5.01394	4.34375
engB	P0A6P7	Probable GTP-binding protein EngB	IM_cyto	NA	NA
envC	P37690	Murein hydrolase activator EnvC	Periplasm	6.54096	4.69041
eptC	P0CB39	Phosphoethanolamine transferase EptC	IM_integral	4.10006	NA
era	P06616	GTPase Era	IM_cyto	NA	4.59699
evgS	P30855	Sensor protein EvgS	IM_integral	6.59464	NA
fabF	P0AAI5	3-oxoacyl-[acyl-carrier-protein] synthase 2	IM_cyto	NA	NA
fabH	P0A6R0	3-oxoacyl-[acyl-carrier-protein] synthase 3	Cytoplasm	NA	NA
fadD	P69451	Long-chain-fatty-acid--CoA ligase	IM_cyto	6.31623	5.14841
fbp	P0A993	Fructose-1,6-bisphosphatase class 1	Cytoplasm	NA	NA
fdhE	P13024	Protein FdhE	Cytoplasm	NA	4.63105
ffh	P0AGD7	Signal recognition particle protein	IM_cyto	5.04089	NA
fnr	P0A9E5	Fumarate and nitrate reduction regulatory protein	Cytoplasm	NA	4.5021
focA	P0AC23	Probable formate transporter 1	IM_integral	NA	4.43564
folC	P08192	Bifunctional protein FolC;Folylpolyglutamate synthase;Dihydrofolate synthase	Cytoplasm	NA	4.5643
folD	P24186	Bifunctional protein FolD;Methylenetetrahydrofolate dehydrogenase;Methenyltetrahydrofolate cyclohydrolase	Cytoplasm	4.682	NA
folE	P0A6T5	GTP cyclohydrolase 1	Cytoplasm	4.34252	NA
frmA	P25437	S-(hydroxymethyl)glutathione dehydrogenase	IM_cyto	NA	NA
fruK	P0AEW9	1-phosphofructokinase	Cytoplasm	5.16727	4.13602
ftsE	P0A9R7	Cell division ATP-binding protein FtsE	IM_cyto	6.78076	4.91092
ftsH	P0AAI3	ATP-dependent zinc metalloprotease FtsH	IM_integral	4.30217	4.78154
ftsI	P0AD68	Peptidoglycan synthase FtsI	IM_integral	5.13605	4.48704
ftsK	P46889	DNA translocase FtsK	IM_integral	4.62319	4.70976
ftsQ	P06136	Cell division protein FtsQ	IM_integral	5.23297	4.03768
ftsX	P0AC30	Cell division protein FtsX	IM_integral	4.52392	4.95032
ftsZ	P0A9A6	Cell division protein FtsZ	IM_cyto	5.21542	NA
galF	P0AAB6	UTP--glucose-1-phosphate uridylyltransferase	Cytoplasm	5.9491	NA
galK	P0A6T3	Galactokinase	Cytoplasm	NA	4.10149
galU	P0AEP3	UTP--glucose-1-phosphate uridylyltransferase	Cytoplasm	5.92215	4.23035
gatA	P69828	Galactitol-specific phosphotransferase enzyme IIA component	IM_cyto	6.49161	5.07412
gatB	P37188	Galactitol-specific phosphotransferase enzyme IIB component	IM_cyto	6.34544	4.78907
gatD	P0A9S3	Galactitol-1-phosphate 5-dehydrogenase	IM_cyto	NA	NA
gatZ	P0C8J8;P0C8K0	D-tagatose-1,6-bisphosphate aldolase subunit GatZ	IM_cyto	NA	NA
glk	P0A6V8	Glucokinase	Cytoplasm	NA	4.06597
glmM	P31120	Phosphoglucosamine mutase	Cytoplasm	5.09126	4.36195
glnP	P0AEQ6	Glutamine transport system permease protein GlnP	IM_integral	6.38499	NA
glnQ	P10346	Glutamine transport ATP-binding protein GlnQ	IM_cyto	6.6719	4.87526
glpA	P0A9C0	Anaerobic glycerol-3-phosphate dehydrogenase subunit A	IM_cyto	6.07794	5.09255
glpB	P13033	Anaerobic glycerol-3-phosphate dehydrogenase subunit B	IM_cyto	4.48025	4.18482
glpC	P0A996	Anaerobic glycerol-3-phosphate dehydrogenase subunit C	IM_cyto	5.64088	4.99864
glpK	P0A6F3	Glycerol kinase	IM_cyto	4.52886	4.37016
glpQ	P09394	Glycerophosphoryl diester phosphodiesterase	Periplasm	4.42607	NA
glpX	P0A9C9	Fructose-1,6-bisphosphatase 1 class 2	Cytoplasm	4.6387	4.20751
gltL	P0AAG3	Glutamate/aspartate transport ATP-binding protein GltL	IM_cyto	4.66662	4.32071
glyA	P0A825	Serine hydroxymethyltransferase	IM_cyto	NA	NA
glyQ	P00960	Glycine--tRNA ligase alpha subunit	IM_cyto	5.90859	4.57753
gpmB	P0A7A2	Probable phosphoglycerate mutase GpmB	IM_integral	NA	4.16434
grxD	P0AC69	Glutaredoxin-4	IM_cyto	6.22047	NA
gsiA	P75796	Glutathione import ATP-binding protein GsiA	IM_cyto	7.41957	5.42804
gsk	P0AEW6	Inosine-guanosine kinase	Cytoplasm	NA	4.55116
guaB	P0ADG7	Inosine-5-monophosphate dehydrogenase	IM_cyto	NA	5.84534
guaC	P60560	GMP reductase	Cytoplasm	4.05457	NA
gyrA	P0AES4	DNA gyrase subunit A	IM_cyto	5.41503	5.51911
gyrB	P0AES6	DNA gyrase subunit B	IM_cyto	6.31683	4.6652
helD	P15038	Helicase IV	Cytoplasm	6.15205	NA
hemG	P0ACB4	Protoporphyrinogen IX dehydrogenase [menaquinone]	IM_cyto	6.44456	4.0837
hemL	P23893	Glutamate-1-semialdehyde 2,1-aminomutase	IM_cyto	5.21559	5.19077
hflC	P0ABC3	Modulator of FtsH protease HflC	IM_integral	NA	4.84781
hflD	P25746	High frequency lysogenization protein HflD	IM_cyto	5.50268	NA
hflK	P0ABC7	Modulator of FtsH protease HflK	IM_integral	NA	4.82892
hflX	P25519	GTPase HflX	IM_cyto	NA	4.4037
hfq	P0A6X3	RNA-binding protein Hfq	IM_cyto	5.49529	NA
hisP	P07109	Histidine transport ATP-binding protein HisP	IM_cyto	NA	4.20928
hldE	P76658	Bifunctional protein HldE;D-beta-D-heptose 7-phosphate kinase;D-beta-D-heptose 1-phosphate adenylyltransferase	Cytoplasm	4.94464	5.08952
hns	P0ACF8	DNA-binding protein H-NS	Cytoplasm	5.35877	4.73172
hpt	P0A9M2	Hypoxanthine phosphoribosyltransferase	Cytoplasm	5.78531	4.52268
hsdM	P08957	Type I restriction enzyme EcoKI M protein	Cytoplasm	NA	NA
hslU	P0A6H5	ATP-dependent protease ATPase subunit HslU	IM_cyto	4.86693	NA
htrL	P25666	Protein HtrL	IM_cyto	4.79431	4.27291
hupA	P0ACF0	DNA-binding protein HU-alpha	Cytoplasm	NA	4.4894
hyaA	P69739	Hydrogenase-1 small chain	IM_integral	5.56981	NA
hybA	P0AAJ8	Hydrogenase-2 operon protein HybA	IM_peri	4.0798	NA
iap	P10423	Alkaline phosphatase isozyme conversion protein	IM_peri	NA	NA
ibpA	P0C054	Small heat shock protein IbpA	Cytoplasm	5.82768	4.62989
iclR	P16528	Acetate operon repressor	Cytoplasm	4.36402	NA
infA	P69222	Translation initiation factor IF-1	Cytoplasm	NA	NA
infB	P0A705	Translation initiation factor IF-2	IM_cyto	NA	NA
infC	P0A707	Translation initiation factor IF-3;Translation initiation factor IF-3, N-terminally processed;Translation initiation factor IF-3S	IM_cyto	NA	NA
intS	P37326	Putative prophage CPS-53 integrase	Cytoplasm	4.10578	NA
iscU	P0ACD4	Iron-sulfur cluster assembly scaffold protein IscU	IM_cyto	4.42168	NA
ispG	P62620	4-hydroxy-3-methylbut-2-en-1-yl diphosphate synthase	IM_cyto	5.71056	4.32712
ispU	P60472	Ditrans,polycis-undecaprenyl-diphosphate synthase ((2E,6E)-farnesyl-diphosphate specific)	NA	5.01736	5.85148
kdgR	P76268	Transcriptional regulator KdgR	Cytoplasm	6.01428	NA
kdpD	P21865	Sensor protein KdpD	IM_integral	4.47267	4.77854
kdsA	P0A715	2-dehydro-3-deoxyphosphooctonate aldolase	Cytoplasm	6.05348	4.12734
kup	P63183	Low affinity potassium transport system protein kup	IM_integral	5.18893	5.33523
lepA	P60785	Elongation factor 4	IM_cyto	4.29507	4.0938
lipA	P60716	Lipoyl synthase	Cytoplasm	6.60539	4.50454
lldD	P33232	L-lactate dehydrogenase	IM_cyto	6.41586	NA
lolD	P75957	Lipoprotein-releasing system ATP-binding protein LolD	IM_cyto	4.70191	4.01586
lon	P0A9M0	Lon protease	Cytoplasm	7.99924	4.06507
lptB	P0A9V1	Lipopolysaccharide export system ATP-binding protein LptB	IM_cyto	6.80125	NA
lpxA	P0A722	Acyl-[acyl-carrier-protein]--UDP-N-acetylglucosamine O-acyltransferase	Cytoplasm	NA	4.57117
lpxD	P21645	UDP-3-O-(3-hydroxymyristoyl)glucosamine N-acyltransferase	Cytoplasm	NA	4.04515
lpxK	P27300	Tetraacyldisaccharide 4-kinase	IM_integral	NA	5.11991
lrp	P0ACJ0	Leucine-responsive regulatory protein	Cytoplasm	5.51912	4.46139
lysS	P0A8N3	Lysine--tRNA ligase	Cytoplasm	NA	4.60221
lysU	P0A8N5	Lysine--tRNA ligase, heat inducible	Cytoplasm	4.14051	4.83543
malK	P68187	Maltose/maltodextrin import ATP-binding protein MalK	IM_cyto	5.63832	4.68569
malQ	P15977	4-alpha-glucanotransferase	IM_cyto	NA	NA
malT	P06993	HTH-type transcriptional regulator MalT	Cytoplasm	4.11131	NA
manX	P69797	PTS system mannose-specific EIIAB component;Mannose-specific phosphotransferase enzyme IIA component;Mannose-specific phosphotransferase enzyme IIB component	IM_cyto	5.12381	4.56888
mdoG	P33136	Glucans biosynthesis protein G	Periplasm	NA	NA
mdoH	P62517	Glucans biosynthesis glucosyltransferase H	IM_integral	4.58083	5.16602
mdtK	P37340	Multidrug resistance protein MdtK	IM_integral	4.98048	NA
metG	P00959	Methionine--tRNA ligase	IM_cyto	4.37476	NA
metK	P0A817	S-adenosylmethionine synthase	IM_cyto	6.24688	4.10602
metL	P00562	Bifunctional aspartokinase/homoserine dehydrogenase 2;Aspartokinase;Homoserine dehydrogenase	IM_cyto	NA	6.06566
metN	P30750	Methionine import ATP-binding protein MetN	IM_cyto	4.53384	4.62431
mfd	P30958	Transcription-repair-coupling factor	Cytoplasm	7.46233	5.48634
mglA	P0AAG8	Galactose/methyl galactoside import ATP-binding protein MglA	IM_cyto	6.48705	4.32899
mgtA	P0ABB8	Magnesium-transporting ATPase, P-type 1	IM_integral	4.14504	4.05056
miaB	P0AEI1	tRNA-2-methylthio-N(6)-dimethylallyladenosine synthase	Cytoplasm	NA	NA
minC	P18196	Septum site-determining protein MinC	Cytoplasm	6.44042	4.40677
minD	P0AEZ3	Septum site-determining protein MinD	IM_cyto	NA	4.07311
mlc	P50456	Protein mlc	Cytoplasm	4.14185	NA
mltA	P0A935	Membrane-bound lytic murein transglycosylase A	OM_lipoprotein	4.6651	4.44686
mltC	P0C066	Membrane-bound lytic murein transglycosylase C	OM_lipoprotein	NA	4.99134
mnmG	P0A6U3	tRNA uridine 5-carboxymethylaminomethyl modification enzyme MnmG	IM_cyto	NA	NA
moaB	P0AEZ9	Molybdenum cofactor biosynthesis protein B	IM_cyto	6.39695	4.70315
mrcB	P02919	Penicillin-binding protein 1B;Penicillin-insensitive transglycosylase;Penicillin-sensitive transpeptidase	IM_integral	NA	4.41255
mrdA	P0AD65	Penicillin-binding protein 2	IM_integral	NA	4.36385
mreB	P0A9X4	Rod shape-determining protein MreB	IM_cyto	5.39933	4.19137
mreC	P16926	Cell shape-determining protein MreC	IM_integral	4.33601	4.44465
mscL	P0A742	Large-conductance mechanosensitive channel	IM_integral	4.07202	NA
mscM	P39285	Miniconductance mechanosensitive channel MscM	IM_integral	NA	NA
mukB	P22523	Chromosome partition protein MukB	Cytoplasm	4.63162	4.96989
murA	P0A749	UDP-N-acetylglucosamine 1-carboxyvinyltransferase	Cytoplasm	5.03356	4.62944
murC	P17952	UDP-N-acetylmuramate--L-alanine ligase	IM_cyto	NA	5.02347
murD	P14900	UDP-N-acetylmuramoylalanine--D-glutamate ligase	Cytoplasm	NA	NA
murG	P17443	UDP-N-acetylglucosamine--N-acetylmuramyl-(pentapeptide) pyrophosphoryl-undecaprenol N-acetylglucosamine transferase	IM_cyto	5.08187	4.61371
mutS	P23909	DNA mismatch repair protein MutS	Cytoplasm	5.30572	4.19957
nagC	P0AF20	N-acetylglucosamine repressor	Cytoplasm	5.11123	5.5409
nanE	P0A761	Putative N-acetylmannosamine-6-phosphate 2-epimerase	Cytoplasm	NA	NA
nanK	P45425	N-acetylmannosamine kinase	Cytoplasm	NA	NA
nanT	P41036	Putative sialic acid transporter	IM_integral	4.81631	NA
napA	P33937	Periplasmic nitrate reductase	Periplasm	5.70995	4.44397
napH	P33934	Ferredoxin-type protein NapH	IM_integral	NA	4.21204
narP	P31802	Nitrate/nitrite response regulator protein NarP	Cytoplasm	5.03478	5.49337
ndh	P00393	NADH dehydrogenase	IM_cyto	4.07952	4.24056
nirB	P08201	Nitrite reductase (NADH) large subunit	Cytoplasm	NA	NA
nlpD	P0ADA3	Murein hydrolase activator NlpD	OM_lipoprotein	NA	NA
nlpI	P0AFB1	Lipoprotein NlpI	OM_lipoprotein	6.33441	7.34262
nmpC	P21420	Putative outer membrane porin protein NmpC	OM_OMP	4.51243	4.7957
nrdA	P00452	Ribonucleoside-diphosphate reductase 1 subunit alpha	IM_cyto	5.15859	4.78073
nuoA	P0AFC3	NADH-quinone oxidoreductase subunit A	IM_integral	4.28383	NA
nuoB	P0AFC7	NADH-quinone oxidoreductase subunit B	IM_cyto	4.62356	NA
nuoC	P33599	NADH-quinone oxidoreductase subunit C/D	IM_cyto	5.73447	4.4786
nuoG	P33602	NADH-quinone oxidoreductase subunit G	IM_cyto	4.63298	NA
nuoI	P0AFD6	NADH-quinone oxidoreductase subunit I	IM_cyto	4.76049	NA
nupC	P0AFF2	Nucleoside permease NupC	IM_integral	4.34596	NA
nusG	P0AFG0	Transcription termination/antitermination protein NusG	IM_cyto	4.36067	NA
ompA	P0A910	Outer membrane protein A	OM_OMP	NA	NA
opgE	P75785	Phosphoethanolamine transferase OpgE	IM_integral	5.59747	NA
oppC	P0AFH6	Oligopeptide transport system permease protein OppC	IM_integral	4.10835	NA
oppD	P76027	Oligopeptide transport ATP-binding protein OppD	IM_cyto	4.6505	4.35937
oppF	P77737	Oligopeptide transport ATP-binding protein OppF	IM_cyto	4.77576	4.93492
parC	P0AFI2	DNA topoisomerase 4 subunit A	Cytoplasm	4.97686	4.90383
parE	P20083	DNA topoisomerase 4 subunit B	Cytoplasm	4.4526	5.13281
pbpC	P76577	Penicillin-binding protein 1C;Penicillin-insensitive transglycosylase;Transpeptidase-like module	IM_integral	NA	4.41135
pbpG	P0AFI5	D-alanyl-D-alanine endopeptidase	Periplasm	NA	4.93894
pdxB	P05459	Erythronate-4-phosphate dehydrogenase	Cytoplasm	NA	NA
pdxH	P0AFI7	Pyridoxine/pyridoxamine 5-phosphate oxidase	IM_cyto	7.46669	6.05542
pepB	P37095	Peptidase B	Cytoplasm	NA	NA
pepD	P15288	Cytosol non-specific dipeptidase	Cytoplasm	NA	NA
pfkA	P0A796	ATP-dependent 6-phosphofructokinase isozyme 1	IM_cyto	4.10654	NA
pflA	P0A9N4	Pyruvate formate-lyase 1-activating enzyme	Cytoplasm	4.41596	4.2021
pgpC	P0AD42	Phosphatidylglycerophosphatase C	IM_integral	5.53319	NA
pitA	P0AFJ7	Low-affinity inorganic phosphate transporter 1	IM_integral	4.02602	4.01619
plaP	P0AA47	Low-affinity putrescine importer PlaP	IM_integral	5.43375	NA
pldB	P07000	Lysophospholipase L2	IM_cyto	NA	4.74299
plsB	P0A7A7	Glycerol-3-phosphate acyltransferase	IM_cyto	4.17927	5.14814
plsC	P26647	1-acyl-sn-glycerol-3-phosphate acyltransferase	IM_integral	5.06467	5.25211
plsX	P27247	Phosphate acyltransferase	IM_cyto	6.03208	4.90001
pmbA	P0AFK0	Metalloprotease PmbA	Cytoplasm	4.17637	4.25806
pntB	P0AB67	NAD(P) transhydrogenase subunit beta	IM_integral	NA	NA
potA	P69874	Spermidine/putrescine import ATP-binding protein PotA	IM_cyto	4.00455	NA
potC	P0AFK6	Spermidine/putrescine transport system permease protein PotC	IM_integral	4.72715	NA
ppc	P00864	Phosphoenolpyruvate carboxylase	IM_cyto	4.40076	NA
ppk	P0A7B1	Polyphosphate kinase	IM_cyto	NA	4.47351
ppsA	P23538	Phosphoenolpyruvate synthase	IM_cyto	4.73189	NA
preT	P76440	NAD-dependent dihydropyrimidine dehydrogenase subunit PreT	Cytoplasm	4.32372	4.57931
proB	P0A7B5	Glutamate 5-kinase	Cytoplasm	NA	NA
proQ	P45577	RNA chaperone ProQ	IM_cyto	4.52271	4.1462
proS	P16659	Proline--tRNA ligase	IM_cyto	4.9205	4.16741
prs	P0A717	Ribose-phosphate pyrophosphokinase	IM_cyto	NA	NA
pstB	P0AAH0	Phosphate import ATP-binding protein PstB	IM_cyto	5.70153	4.14505
ptsP	P37177	Phosphoenolpyruvate-protein phosphotransferase PtsP	IM_cyto	5.58133	5.69383
purA	P0A7D4	Adenylosuccinate synthetase	IM_cyto	4.77306	NA
purU	P37051	Formyltetrahydrofolate deformylase	Cytoplasm	NA	NA
putA	P09546	Bifunctional protein PutA;Proline dehydrogenase;Delta-1-pyrroline-5-carboxylate dehydrogenase	Cytoplasm	6.48028	5.43394
pykA	P21599	Pyruvate kinase II	IM_cyto	5.01809	4.52859
pyrD	P0A7E1	Dihydroorotate dehydrogenase (quinone)	IM_cyto	5.1812	5.35623
qseC	P40719	Sensor protein QseC	IM_integral	4.06	NA
queC	P77756	7-cyano-7-deazaguanine synthase	Cytoplasm	7.75099	4.85415
queF	Q46920	NADPH-dependent 7-cyano-7-deazaguanine reductase	Cytoplasm	7.1051	5.31612
radA	P24554	DNA repair protein RadA	IM_cyto	5.86671	5.57352
rapA	P60240	RNA polymerase-associated protein RapA	Cytoplasm	NA	4.92228
rarA	P0AAZ4	Replication-associated recombination protein A	Cytoplasm	4.28194	NA
rcsB	P0DMC7	Transcriptional regulatory protein RcsB	Cytoplasm	4.86265	NA
rcsC	P0DMC5	Sensor histidine kinase RcsC	IM_integral	6.66069	4.61466
rcsD	P39838	Phosphotransferase RcsD	IM_integral	4.64194	4.75246
recA	P0A7G6	Protein RecA	IM_cyto	5.76344	4.85285
relA	P0AG20	GTP pyrophosphokinase	IM_cyto	4.39241	4.25035
rfaB	P27127	Lipopolysaccharide 1,6-galactosyltransferase	Cytoplasm	NA	NA
rfaC	P24173	Lipopolysaccharide heptosyltransferase 1	IM_cyto	6.52761	4.57404
rfaG	P25740	Lipopolysaccharide core biosynthesis protein RfaG	IM_cyto	5.99023	NA
rfaI	P27128	Lipopolysaccharide 1,3-galactosyltransferase	Cytoplasm	6.33402	NA
rfaJ	P27129	Lipopolysaccharide 1,2-glucosyltransferase	Cytoplasm	7.45066	4.60122
rfaP	P25741	Lipopolysaccharide core heptose(I) kinase RfaP	IM_cyto	5.46406	4.88848
rfaQ	P25742	Lipopolysaccharide core heptosyltransferase RfaQ	IM_cyto	NA	4.03534
rfaS	P27126	Lipopolysaccharide core biosynthesis protein RfaS	Cytoplasm	6.64062	5.03749
rfaY	P27240	Lipopolysaccharide core heptose(II) kinase RfaY	Cytoplasm	4.73406	NA
rfaZ	P27241	Lipopolysaccharide core biosynthesis protein RfaZ	Cytoplasm	6.72834	4.32484
rfbC	P37745	dTDP-4-dehydrorhamnose 3,5-epimerase	Cytoplasm	5.17046	4.7905
rfbD	P37760	dTDP-4-dehydrorhamnose reductase	Cytoplasm	4.10836	NA
rffA	P27833	dTDP-4-amino-4,6-dideoxygalactose transaminase	Cytoplasm	4.61413	5.13268
rhlB	P0A8J8	ATP-dependent RNA helicase RhlB	Cytoplasm	NA	4.0583
rhlE	P25888	ATP-dependent RNA helicase RhlE	IM_cyto	5.53757	4.41283
rho	P0AG30	Transcription termination factor Rho	IM_cyto	4.8664	4.42221
ribD	P25539	Riboflavin biosynthesis protein RibD;Diaminohydroxyphosphoribosylaminopyrimidine deaminase;5-amino-6-(5-phosphoribosylamino)uracil reductase	Cytoplasm	NA	4.11444
rimJ	P0A948	Ribosomal-protein-alanine acetyltransferase	IM_cyto	5.41441	4.80313
rimM	P0A7X6	Ribosome maturation factor RimM	IM_cyto	NA	4.53016
rimO	P0AEI4	Ribosomal protein S12 methylthiotransferase RimO	Cytoplasm	6.65313	5.36506
rimP	P0A8A8	Ribosome maturation factor RimP	IM_cyto	NA	NA
rlmB	P63177	23S rRNA (guanosine-2-O-)-methyltransferase RlmB	Cytoplasm	NA	NA
rlmE	P0C0R7	Ribosomal RNA large subunit methyltransferase E	IM_cyto	4.58741	4.71708
rlmF	P75782	Ribosomal RNA large subunit methyltransferase F	Cytoplasm	5.91352	5.03051
rlmG	P42596	Ribosomal RNA large subunit methyltransferase G	Cytoplasm	NA	NA
rlmI	P75876	Ribosomal RNA large subunit methyltransferase I	IM_cyto	NA	NA
rlmM	P0ADR6	Ribosomal RNA large subunit methyltransferase M	Cytoplasm	NA	4.82643
rlmN	P36979	Dual-specificity RNA methyltransferase RlmN	Cytoplasm	4.58401	4.05283
rmuC	P0AG71	DNA recombination protein RmuC	IM_integral	NA	4.01164
rnb	P30850	Exoribonuclease 2	Cytoplasm	5.81421	4.20193
rne	P21513	Ribonuclease E	IM_cyto	NA	4.14378
rng	P0A9J0	Ribonuclease G	Cytoplasm	NA	5.15327
rob	P0ACI0	Right origin-binding protein	Cytoplasm	NA	4.73052
rph	P0CG19	Inactive ribonuclease PH	Cytoplasm	5.15069	5.48411
rplB	P60422	50S ribosomal protein L2	Cytoplasm	NA	NA
rplC	P60438	50S ribosomal protein L3	Cytoplasm	NA	NA
rplE	P62399	50S ribosomal protein L5	Cytoplasm	NA	4.05553
rplF	P0AG55	50S ribosomal protein L6	Cytoplasm	NA	4.7426
rplI	P0A7R1	50S ribosomal protein L9	Cytoplasm	NA	NA
rplK	P0A7J7	50S ribosomal protein L11	Cytoplasm	NA	NA
rplN	P0ADY3	50S ribosomal protein L14	Cytoplasm	NA	NA
rplO	P02413	50S ribosomal protein L15	Cytoplasm	NA	NA
rplP	P0ADY7	50S ribosomal protein L16	Cytoplasm	4.35953	NA
rplR	P0C018	50S ribosomal protein L18	Cytoplasm	NA	NA
rplS	P0A7K6	50S ribosomal protein L19	Cytoplasm	NA	NA
rplT	P0A7L3	50S ribosomal protein L20	Cytoplasm	NA	NA
rplX	P60624	50S ribosomal protein L24	Cytoplasm	4.59037	NA
rplY	P68919	50S ribosomal protein L25	Cytoplasm	4.90492	4.40727
rpmA	P0A7L8	50S ribosomal protein L27	Cytoplasm	NA	NA
rpmB	P0A7M2	50S ribosomal protein L28	Cytoplasm	4.46131	5.5965
rpmC	P0A7M6	50S ribosomal protein L29	Cytoplasm	NA	6.28155
rpoB	P0A8V2	DNA-directed RNA polymerase subunit beta	IM_cyto	4.40438	4.04062
rpoC	P0A8T7	DNA-directed RNA polymerase subunit beta	IM_cyto	4.59755	4.38379
rpoD	P00579	RNA polymerase sigma factor RpoD	Cytoplasm	4.70962	NA
rpsE	P0A7W1	30S ribosomal protein S5	Cytoplasm	NA	4.01595
rpsH	P0A7W7	30S ribosomal protein S8	Cytoplasm	NA	NA
rpsK	P0A7R9	30S ribosomal protein S11	Cytoplasm	NA	5.02184
rpsL	P0A7S3	30S ribosomal protein S12	Cytoplasm	NA	NA
rpsM	P0A7S9	30S ribosomal protein S13	Cytoplasm	NA	NA
rpsN	P0AG59	30S ribosomal protein S14	Cytoplasm	4.07626	NA
rpsP	P0A7T3	30S ribosomal protein S16	Cytoplasm	4.25865	NA
rpsQ	P0AG63	30S ribosomal protein S17	Cytoplasm	4.22259	NA
rpsR	P0A7T7	30S ribosomal protein S18	Cytoplasm	NA	NA
rpsT	P0A7U7	30S ribosomal protein S20	Cytoplasm	NA	NA
rraA	P0A8R0	Regulator of ribonuclease activity A	Cytoplasm	NA	NA
rraB	P0AF90	Regulator of ribonuclease activity B	Cytoplasm	6.7194	4.2676
rsgA	P39286	Putative ribosome biogenesis GTPase RsgA	IM_cyto	NA	NA
rsmA	P06992	Ribosomal RNA small subunit methyltransferase A	IM_cyto	NA	4.07542
rsmB	P36929	Ribosomal RNA small subunit methyltransferase B	IM_integral	NA	NA
rsmC	P39406	Ribosomal RNA small subunit methyltransferase C	IM_cyto	NA	NA
rsmE	P0AGL7	Ribosomal RNA small subunit methyltransferase E	IM_cyto	NA	NA
rsmH	P60390	Ribosomal RNA small subunit methyltransferase H	IM_cyto	NA	4.07821
rsuA	P0AA43	Ribosomal small subunit pseudouridine synthase A	Cytoplasm	NA	NA
sapD	P0AAH4	Peptide transport system ATP-binding protein SapD	IM_cyto	6.04856	4.69978
sdhA	P0AC41	Succinate dehydrogenase flavoprotein subunit	IM_cyto	4.22607	4.60497
sdhB	P07014	Succinate dehydrogenase iron-sulfur subunit	IM_cyto	4.01985	NA
secB	P0AG86	Protein-export protein SecB	IM_cyto	4.16223	NA
secD	P0AG90	Protein translocase subunit SecD	IM_integral	4.1766	NA
secE	P0AG96	Protein translocase subunit SecE	IM_integral	NA	4.5643
secF	P0AG93	Protein translocase subunit SecF	IM_integral	4.75821	NA
secY	P0AGA2	Protein translocase subunit SecY	IM_integral	4.86626	4.65393
selB	P14081	Selenocysteine-specific elongation factor	Cytoplasm	4.05824	4.41354
selD	P16456	Selenide, water dikinase	Cytoplasm	6.29746	4.89641
seqA	P0AFY8	Negative modulator of initiation of replication	IM_cyto	4.00766	NA
serS	P0A8L1	Serine--tRNA ligase	IM_cyto	NA	NA
skp	P0AEU7	Chaperone protein Skp	Periplasm	NA	NA
slyD	P0A9K9	FKBP-type peptidyl-prolyl cis-trans isomerase SlyD	IM_cyto	5.66735	NA
smpB	P0A832	SsrA-binding protein	Cytoplasm	4.11889	NA
speA	P21170	Biosynthetic arginine decarboxylase	Periplasm	4.85733	5.19876
spoT	P0AG24	Bifunctional (p)ppGpp synthase/hydrolase SpoT;GTP pyrophosphokinase;Guanosine-3,5-bis(diphosphate) 3-pyrophosphohydrolase	Cytoplasm	4.84297	4.79962
srlE	P56580	Glucitol/sorbitol-specific phosphotransferase enzyme IIB component	IM_integral	4.39457	NA
srmB	P21507	ATP-dependent RNA helicase SrmB	IM_cyto	4.31541	4.03729
sthA	P27306	Soluble pyridine nucleotide transhydrogenase	IM_cyto	NA	5.33043
sucA	P0AFG3	2-oxoglutarate dehydrogenase E1 component	IM_cyto	4.77116	NA
sucC	P0A836	Succinyl-CoA ligase [ADP-forming] subunit beta	IM_cyto	NA	4.45701
suhB	P0ADG4	Inositol-1-monophosphatase	IM_cyto	NA	NA
tdcA	P0ACQ7	HTH-type transcriptional regulator TdcA	Cytoplasm	5.92367	5.06856
tdcB	P0AGF6	L-threonine dehydratase catabolic TdcB	IM_cyto	4.81663	4.03586
tdcE	P42632	PFL-like enzyme TdcE	Cytoplasm	NA	4.03955
tdk	P23331	Thymidine kinase	Cytoplasm	4.25649	4.65919
tgt	P0A847	Queuine tRNA-ribosyltransferase	Cytoplasm	NA	NA
thiI	P77718	tRNA sulfurtransferase	Cytoplasm	4.58811	4.56494
thrA	P00561	Bifunctional aspartokinase/homoserine dehydrogenase 1;Aspartokinase;Homoserine dehydrogenase	IM_cyto	5.05856	4.90172
thrS	P0A8M3	Threonine--tRNA ligase	IM_cyto	4.0007	NA
tig	P0A850	Trigger factor	IM_cyto	NA	NA
tldD	P0AGG8	Metalloprotease TldD	Cytoplasm	4.75402	NA
tolR	P0ABV6	Protein TolR	IM_integral	4.16144	4.02491
topB	P14294	DNA topoisomerase 3	Cytoplasm	5.74553	4.83853
treB	P36672	PTS system trehalose-specific EIIBC component;Trehalose-specific phosphotransferase enzyme IIB component;Trehalose permease IIC component	IM_integral	4.64668	NA
trkA	P0AGI8	Trk system potassium uptake protein TrkA	IM_cyto	6.11086	4.93331
trmB	P0A8I5	tRNA (guanine-N(7)-)-methyltransferase	Cytoplasm	5.41692	NA
trmJ	P0AE01	tRNA (cytidine/uridine-2-O-)-methyltransferase TrmJ	IM_cyto	NA	NA
trpS	P00954	Tryptophan--tRNA ligase	Cytoplasm	4.06378	NA
truA	P07649	tRNA pseudouridine synthase A	Cytoplasm	NA	NA
truD	Q57261	tRNA pseudouridine synthase D	Cytoplasm	NA	NA
typA	P32132	GTP-binding protein TypA/BipA	IM_cyto	NA	NA
tyrR	P07604	Transcriptional regulatory protein TyrR	Cytoplasm	4.74662	4.30786
tyrS	P0AGJ9	Tyrosine--tRNA ligase	IM_cyto	4.58572	4.4826
ubiB	P0A6A0	Probable protein kinase UbiB	IM_integral	4.86598	5.87418
ubiE	P0A887	Ubiquinone/menaquinone biosynthesis C-methyltransferase UbiE	Cytoplasm	NA	4.20124
ubiF	P75728	2-octaprenyl-3-methyl-6-methoxy-1,4-benzoquinol hydroxylase	Cytoplasm	4.05091	5.21988
ubiI	P25535	2-octaprenylphenol hydroxylase	IM_lipoprotein	NA	5.12186
ucpA	P37440	Oxidoreductase UcpA	Cytoplasm	4.0692	4.27382
udk	P0A8F4	Uridine kinase	Cytoplasm	8.92578	4.43538
upp	P0A8F0	Uracil phosphoribosyltransferase	Cytoplasm	4.17515	4.03278
usg	P08390	USG-1 protein	Cytoplasm	5.66446	5.5969
uspG	P39177	Universal stress protein G	IM_cyto	11.1706	4.5571
uvrA	P0A698	UvrABC system protein A	IM_cyto	NA	4.73503
uvrC	P0A8G0	UvrABC system protein C	Cytoplasm	4.05257	5.38182
uvrD	P03018	DNA helicase II	Cytoplasm	NA	4.42059
uvrY	P0AED5	Response regulator UvrY	Cytoplasm	4.92136	NA
uxuA	P24215	Mannonate dehydratase	Cytoplasm	5.39411	NA
waaA	P0AC75	3-deoxy-D-manno-octulosonic acid transferase	IM_integral	4.70359	NA
waaU	P27242	Lipopolysaccharide 1,2-N-acetylglucosaminetransferase	IM_cyto	6.86199	4.33649
wbbI	P37749	Beta-1,6-galactofuranosyltransferase WbbI	IM_cyto	5.37373	NA
wbbJ	P37750	Putative lipopolysaccharide biosynthesis O-acetyl transferase WbbJ	IM_cyto	4.14047	4.40015
wbbK	P37751	Putative glycosyltransferase WbbK	IM_cyto	4.67297	4.71746
wecA	P0AC78	Undecaprenyl-phosphate alpha-N-acetylglucosaminyl 1-phosphate transferase	IM_integral	4.19175	NA
wecG	P27836	UDP-N-acetyl-D-mannosaminuronic acid transferase	IM_cyto	5.06147	NA
wrbA	P0A8G6	NAD(P)H dehydrogenase (quinone)	Cytoplasm	5.54002	4.57659
yadG	P36879	Uncharacterized ABC transporter ATP-binding protein YadG	IM_cyto	4.29854	5.0086
yaeH	P62768	UPF0325 protein YaeH	IM_cyto	4.48243	NA
yaiW	P77562	Uncharacterized protein YaiW	OM_lipoprotein	NA	4.22836
ybbO	P0AFP4	Uncharacterized oxidoreductase YbbO	Cytoplasm	4.54924	NA
ybeZ	P0A9K3	PhoH-like protein	IM_cyto	NA	NA
ybhA	P21829	Pyridoxal phosphate phosphatase YbhA	Cytoplasm	5.22147	5.84469
ybiS	P0AAX8	Probable L,D-transpeptidase YbiS	Periplasm	5.30852	NA
ybiT	P0A9U3	Uncharacterized ABC transporter ATP-binding protein YbiT	IM_cyto	4.46075	4.10778
ybjD	P75828	Uncharacterized protein YbjD	Cytoplasm	NA	4.77777
ybjL	P60869	Putative transport protein YbjL	IM_integral	4.22177	NA
ybjS	P75821	Uncharacterized protein YbjS	IM_cyto	5.72761	5.40474
ybjT	P75822	Uncharacterized protein YbjT	IM_integral	5.08798	4.7732
ybjX	P75829	Uncharacterized protein YbjX	IM_cyto	5.60892	4.3401
ycaO	P75838	Ribosomal protein S12 methylthiotransferase accessory factor YcaO	Cytoplasm	NA	4.18708
yceD	P0AB28	Uncharacterized protein YceD	Cytoplasm	5.79837	4.14485
ycfD	P27431	50S ribosomal protein L16 arginine hydroxylase	Cytoplasm	6.48226	NA
yciA	P0A8Z0	Acyl-CoA thioester hydrolase YciA	Cytoplasm	4.32418	5.46628
yciM	P0AB58	Lipopolysaccharide regulatory protein	NA	4.83503	NA
ydcP	P76104	Uncharacterized protease YdcP	Cytoplasm	6.06964	6.17776
yddW	P64426	UPF0748 lipoprotein YddW	OM_lipoprotein	4.50408	4.72315
ydeN	P77318	Uncharacterized sulfatase YdeN	Periplasm	4.62569	4.39688
ydhQ	P77552	Uncharacterized protein YdhQ	Cytoplasm	NA	4.13554
ydiJ	P77748	Uncharacterized protein YdiJ	IM_cyto	4.55753	NA
yeaG	P0ACY3	Uncharacterized protein YeaG	Cytoplasm	NA	4.735
yebC	P0A8A0	Probable transcriptional regulatory protein YebC	Cytoplasm	5.6111	NA
yebT	P76272	Uncharacterized protein YebT	IM_integral	NA	NA
yedI	P46125	Inner membrane protein YedI	IM_integral	4.24609	NA
yedQ	P76330	Probable diguanylate cyclase YedQ	IM_integral	NA	4.27424
yegQ	P76403	Uncharacterized protease YegQ	Cytoplasm	5.45042	4.11133
yehU	P0AD14	Sensor histidine kinase YehU	IM_integral	4.38582	NA
yeiU	P76445	Inner membrane protein YeiU	NA	4.32691	NA
yejF	P33916	Uncharacterized ABC transporter ATP-binding protein YejF	IM_cyto	4.97819	NA
yejM	P0AD27	Inner membrane protein YejM	IM_integral	5.61587	4.88304
yfbS	P0AFU2	Uncharacterized transporter YfbS	IM_integral	NA	5.18463
yfcH	P77775	Epimerase family protein YfcH	Cytoplasm	5.27497	7.47167
yfdH	P77293	Bactoprenol glucosyl transferase homolog from prophage CPS-53	IM_integral	4.88468	NA
yfeA	P23842	Uncharacterized protein YfeA	IM_integral	6.38351	NA
yfeX	P76536	Probable deferrochelatase/peroxidase YfeX	Cytoplasm	5.03336	4.05774
yffS	P76550	Uncharacterized protein YffS	Cytoplasm	4.48396	NA
yfhM	P76578	Uncharacterized lipoprotein YfhM	IM_lipoprotein	NA	NA
yfiF	P0AGJ5	Uncharacterized tRNA/rRNA methyltransferase YfiF	IM_cyto	4.5421	4.21974
yfjD	P37908	UPF0053 inner membrane protein YfjD	IM_integral	4.7468	NA
ygeV	Q46802	Uncharacterized sigma-54-dependent transcriptional regulator YgeV	Cytoplasm	5.30104	4.14096
yggL	P38521	Uncharacterized protein YggL	IM_cyto	6.79345	NA
ygiF	P30871	Inorganic triphosphatase	Cytoplasm	NA	NA
ygiQ	Q46861	UPF0313 protein YgiQ	Cytoplasm	7.6978	NA
ygjR	P42599	Uncharacterized oxidoreductase YgjR	Cytoplasm	4.30162	NA
yhaO	P42628	Inner membrane transport protein YhaO	IM_integral	4.08037	NA
yhbJ	P0A894	UPF0042 nucleotide-binding protein YhbJ	IM_cyto	7.40649	NA
yhbS	P63417	Uncharacterized N-acetyltransferase YhbS	Cytoplasm	NA	4.12002
yhbY	P0AGK4	RNA-binding protein YhbY	Cytoplasm	5.07791	4.84152
yheO	P64624	Uncharacterized protein YheO	Cytoplasm	4.81026	NA
yheS	P63389	Uncharacterized ABC transporter ATP-binding protein YheS	IM_cyto	4.6105	4.99355
yhfK	P45537	Uncharacterized protein YhfK	IM_integral	4.07979	NA
yhiH	P37624	Uncharacterized ABC transporter ATP-binding protein YhiH	NA	4.97295	4.60247
yhiI	P37626	Uncharacterized protein YhiI	IM_integral	4.81103	NA
yhiN	P37631	Uncharacterized protein YhiN	IM_integral	NA	NA
yhjA	P37197	Probable cytochrome c peroxidase	IM_lipoprotein	6.3239	NA
yiiD	P0ADQ2	Uncharacterized protein YiiD	IM_integral	NA	4.1059
yjaG	P32680	Uncharacterized protein YjaG	Cytoplasm	4.90662	NA
yjhU	P39356	Uncharacterized transcriptional regulator YjhU	Cytoplasm	4.36646	NA
yjiA	P24203	Uncharacterized GTP-binding protein YjiA	Cytoplasm	5.34828	4.27703
yjjI	P37342	Uncharacterized protein YjjI	Cytoplasm	NA	4.43131
yncE	P76116	Uncharacterized protein YncE	Periplasm	NA	4.13353
ynfE	P77374	Putative dimethyl sulfoxide reductase chain YnfE	IM_peri	NA	4.67994
ynfF	P77783	Probable dimethyl sulfoxide reductase chain YnfF	IM_peri	NA	4.08355
ynfG	P0AAJ1	Probable anaerobic dimethyl sulfoxide reductase chain YnfG	IM_peri	5.13022	NA
yojI	P33941	ABC transporter ATP-binding protein YojI	IM_integral	4.34187	NA
yraP	P64596	Uncharacterized protein YraP	OM_lipoprotein	NA	NA
ytfL	P0AE45	UPF0053 inner membrane protein YtfL	IM_integral	4.7133	NA
zntA	P37617	Lead, cadmium, zinc and mercury-transporting ATPase	IM_integral	4.60322	NA
znuC	P0A9X1	Zinc import ATP-binding protein ZnuC	IM_cyto	NA	4.26282
dnaB	P0ACB0	Replicative DNA helicase	Cytoplasm	NA	NA
exuR	P0ACL2	Exu regulon transcriptional regulator	Cytoplasm	NA	NA
hupB	P0ACF4	DNA-binding protein HU-beta	Cytoplasm	NA	NA
mrdB	P0ABG7	Rod shape-determining protein RodA	IM_integral	NA	NA
mscS	P0C0S1	Small-conductance mechanosensitive channel	IM_integral	NA	NA
pdhR	P0ACL9	Pyruvate dehydrogenase complex repressor	Cytoplasm	NA	NA
rluF	P32684	Ribosomal large subunit pseudouridine synthase F	IM_cyto	NA	NA
rpmF	P0A7N4	50S ribosomal protein L32	Cytoplasm	NA	NA
ybbP	P77504	Uncharacterized ABC transporter permease YbbP	IM_integral	NA	NA
yfeY	P76537	Uncharacterized protein YfeY	OM_lipoprotein	NA	NA
ypdB	P0AE39	Transcriptional regulatory protein YpdB	Cytoplasm	NA	NA
