## Supplemental Table 5 for "The outer membrane lipoprotein NlpI nucleates hydrolases within peptidoglycan multi-enzyme complexes in *Escherichia coli*"

### Sheet: Sup. table 5-fitness.ratios
gene.A.name	double.mutant.AB	expected.mean	expected.sd	observed.mean	observed.sd	t.test.p.value
dacB	AB	0.688231	0.0702657	0.666278	0.0522751	0.0150182
dacB	BA	0.572328	0.107619	0.599494	0.0699103	0.0396436
lpoA	AB	0.625126	0.114438	0.432588	0.0491959	2.11e-30
lpoA	BA	0.850031	0.0774078	0.624145	0.0417157	6.02e-55
lpoB	AB	0.513981	0.0858328	0.117686	0.0366807	1.9e-76
lpoB	BA	0.76509	0.166326	0.182501	0.0281341	1.02e-56
mepM	AB	0.558253	0.120034	0.425152	0.0540838	1.23e-17
mepM	BA	0.634568	0.101013	0.616785	0.0528918	0.128706
mepS	AB	0.540717	0.0615271	0.916935	0.0781028	3.14e-86
mepS	BA	0.616046	0.21326	0.825584	0.159163	8.68e-13
mrcA	AB	0.851222	0.0887383	0.594536	0.0472245	1.94e-54
mrcA	BA	0.736268	0.110915	0.3884	0.0373241	3.06e-55
mrcB	AB	0.862005	0.180089	0.0962026	0.0307925	1.2e-64
mrcB	BA	0.622051	0.145488	0.138763	0.032747	1.6e-55
pbpG	AB	0.628657	0.0869038	0.574062	0.0493565	3.18e-07
pbpG	BA	0.58646	0.0867566	0.535477	0.049645	1.59e-06
